# An integrative approach prioritizes the orphan GPR61 genomic region in tissue-specific regulation of chronotype

**DOI:** 10.1101/2024.11.22.624721

**Authors:** Cynthia Tchio, Jonathan Williams, Herman Taylor, Hanna Ollila, Richa Saxena

**Affiliations:** Center for Genomic Medicine, Massachusetts General Hospital and Harvard Medical School, Boston, MA; Department of Medical and Population Genetics, Broad Institute, Cambridge, MA; Department of Anesthesia, Critical Care and Pain Medicine, Massachusetts General Hospital and Harvard Medical School, Boston, MA; Department of Medicine Endocrinology, Brigham and Women’s Hospital, and Harvard Medical School, Boston, MA; Cardiovascular Research Institute; Morehouse School of Medicine; Atlanta, GA; Clinical Research Institute, Morehouse School of Medicine; Atlanta, GA; Institute for Molecular Medicine, HiLIFE, University of Helsinki, Helsinki, Finland

**Keywords:** Morning chronotype, ease of getting-up, circadian rhythm, rs12044778, *GPR61*, *AMIGO1*, *ATXN7L2*, genetic pleiotropy, knockout models

## Abstract

**Objectives:** Chronotype, a manifestation of circadian rhythms, affects morning or evening preferences and ease of getting-up. This study explores the genetic basis of morning chronotype and ease of getting-up, focusing on the G protein-coupled receptor locus, GPR61.

**Methods:** We analyzed the genetic correlation between chronotype and ease of getting-up using linkage disequilibrium score regression with summary statistics from the UK Biobank (n=453,379). We prioritized shared signals between chronotype and ease of getting-up using the Human Genetic Evidence (HuGE) score. We assessed the significance of GPR61 and the lead variant rs12044778 through colocalization and *in-silico* analyses from ENCODE, Genotype-Tissue Expression, Hi-C, and Knockout Mouse Project databases to explore potential regulatory roles of causal genes.

**Results:** We identified a strong genetic correlation (Rg=0.80, P=4.9 x10^324^) between chronotype and ease of getting-up. Twenty-three genes, including three circadian core clock components, had high HuGE scores for both traits. Lead variant rs12044778 in *GPR61* was prioritized for its high HuGE score (45) and causal pleiotropy (posterior probability=0.98). This morningness variant influenced gene expression in key tissues: decreasing *GPR61* in tibial nerve, increasing *AMIGO1* in subcutaneous adipose, and increasing *ATXN7L2* in the cerebellum. Functional knockout models showed *GPR61* knockout increased fat mass and activity, *AMIGO1* knockout increased activity, and *ATXN7L2* knockout reduced body weight without affecting activity.

**Conclusions:** Our findings reveal pleiotropic genetic factors influencing chronotype and ease of getting-up, emphasizing *GPR61*’s rs12044778 and nearby genes like *AMIGO1* and *ATXN7L2*. These insights advance understanding of circadian preferences and suggest potential therapeutic interventions.

**SIGNIFICANCE:** This study investigates the genetic underpinnings of chronotype preferences and ease of getting up, with a focus on the orphan G protein-coupled receptor GPR61 and the locus lead variant rs12044778. By combining genomic data with *in silico* functional analysis, we provide mechanistic insight into a locus for morning chronotype and ease of getting in the morning. We identified the variant rs12044778 as a key regulator of *GPR61* and nearby genes *AMIGO1* and *ATXN7L2* influencing circadian and metabolic traits. Our findings shed light on the intricate genetic networks governing circadian rhythms, suggesting potential therapeutic targets for disorders of the circadian rhythm.
