## Supplementary material for "An integrative approach prioritizes the orphan GPR61 genomic region in tissue-specific regulation of chronotype": Table S

### Sheet: S1 rs12044778 PheWAS
Table S1: Phenome Wide Association (PheWAS) of colocalized variants in oGPCRs
The PheWAS Tool from the Common Metabolic Diseases Knowledge Portal (https://hugeamp.org/; accessed 01/18/2024) was used to identify other traits that are associated with colocalized variant rs12044778
	Chr 1 Genetic Locus rs12044778 G/A; GPR61
	position	Phenotype	pValue	beta	stdErr	n	datasets
	110084408	Chronotype (morningness)	7.5e-11	-0.0229	0.0035	449734	GWAS_UKBB_eu
	110084408	Ease of waking up	3.6e-10	-0.0129	0.002	451872	GWAS_UKBiobankWakingUp_eu
	110084408	HDL cholesterol	1.905e-09	-0.0069	0.0011	2481420	Graham_2021_lipids_Mixed
	110084408	Body mass index (BMI)	5.656e-09	0.0105	0.0009	3908780	GWAS_UKBB_eu
	110084408	Most-active 10 hour timing	0.0011	0.0204	0.0062	85723	GWAS_Accel_eu
	110084408	Sleep midpoint timing	0.0027	0.019	0.0063	85502	GWAS_Accel_eu
	110084408	Least-active 5 hour timing	0.014	0.0153	0.0063	85830	GWAS_Accel_eu
	110084408	Sleep efficiency	0.089	0.0103	0.0061	85502	GWAS_Accel_eu
	110084408	Mean sleep duration	0.15	0.0088	0.0062	85502	GWAS_Accel_eu
	110084408	Standard deviation of sleep duration	0.53	0.0039	0.0063	85068	GWAS_Accel_eu
	110084408	Number of sleep episodes	0.46	-0.0047	0.0061	85502	GWAS_Accel_eu
	110084408	Diurnal inactivity duration	0.92	-0.0005	0.0061	85502	GWAS_Accel_eu

### Sheet: S2 rs12044778 Chromatin-Loop
Table S2: Chromatin Interaction and Histone Modification Profile of rs12044778 in Mesenchymal Stem Cells
The Hi-C data from 3DIV (http://3div.kr/hic; accessed 02/15/2024) was used to assess rs12044778 interactions with nearby genes in adipose-progenitor mesenchymal stem cells. Bin: Chromosome 1 region coordinates; Distance: Base pairs (bp) between regions; Bias-removed Interaction: Adjusted interaction count between regions; Distance Normalized Interaction: Interaction frequency normalized by distan…
		Bin	Distance	Bias-removed Interaction frequency	Distance normalized Interaction frequency	Enhancer	Gene Name	H3K27ac	H3K27me3	H3K4me1	H3K4me3	H3K9me3	CTCF
		chr1:109100000-109105000	440000	2.13	1.52	None	SCARNA2	1.54	1.64	1.85	2.89	2.02	0
		chr1:109210000-109215000	330000	3.07	1.73	None	SARS1	2.01	2.27	2.28	1.92	2.02	0
		chr1:109280000-109285000	260000	4.18	1.94	None	PSRC1	2.26	1.42	1.91	1.92	1.86	0
		chr1:109290000-109295000	250000	3.78	1.75	None	MYBPHL	2.51	1.64	2.08	2.38	2.23	0
		chr1:109595000-109600000	55000	11	1.58	None	MIR197	1.76	1.85	1.64	2.38	1.61	0
		chr1:110030000-110035000	490000	3.39	2.24	None	LOC105378895;STRIP1	2.31	2.06	1.85	1.46	1.82	0
		chr1:109090000-109095000	450000	2.15	1.55	None	LOC105378892;TMEM167B	2.01	2.06	2.28	1.92	1.61	0
		chr1:109905000-109910000	365000	3.2	1.88	None	LINC01768	2.01	1.58	1.64	1.82	2.02	0
		chr1:109110000-109115000	430000	2.42	1.65	None	KIAA1324	2.51	1.64	1.64	1.92	1.86	0
		chr1:109710000-109715000	170000	6.92	2.3	None	GSTM5	1.5	1.64	1.64	1.46	2.23	0
		chr1:109655000-109660000	115000	11.5	2.81	None	GSTM4	1.73	2.06	2.28	1.92	2.43	0
		chr1:109735000-109740000	195000	5.17	1.95	None	GSTM3	2.51	1.9	2.07	2.04	2.18	0
		chr1:109665000-109670000	125000	8.7	2.31	None	GSTM2	2.26	1.85	1.43	1.47	1.82	0
		chr1:109685000-109690000	145000	7.89	2.33	None	GSTM1	1.25	1.21	1.43	0	1.61	0
		chr1:109600000-109605000	60000	11.71	1.78	None	GNAT2	2.01	2.27	1.58	2.38	1.61	0
		chr1:109750000-109755000	210000	5.78	2.24	None	EPS8L3	2.26	2.06	2.07	2.38	2.49	0
		chr1:109490000-109495000	50000	18.7	2.4	None	CYB561D1	1.92	1.64	1.85	2.72	2.02	0
		chr1:109910000-109915000	370000	3.31	1.94	Enhancer	CSF1	1.92	5.14	1.91	2.38	3.25	0
		chr1:109250000-109255000	290000	4.86	2.33	None	CELSR2	2.12	1.9	1.94	7.08	2.49	0
		chr1:109105000-109110000	435000	2.36	1.63	None	C1orf194	2.51	1.85	1.85	49.16	2.43	0
		chr1:109480000-109485000	60000	13.2	1.99	None	ATXN7L2	3.02	2.48	1.85	2.38	2.02	0
		chr1:109620000-109625000	80000	12.87	2.41	None	AMPD2	3.59	2.27	3.78	36.78	2.43	0
		chr1:109505000-109510000	35000	17.75	1.72	None	AMIGO1	3.02	1.85	2.71	1.92	2.02	0
		chr1:110060000-110065000	520000	2.02	1.58	None	ALX3	1.76	1.74	1.43	1.92	1.86	0
		chr1:109985000-109990000	445000	4.55	2.72	None	AHCYL1	1.73	1.9	2.73	10.53	2.43	0

### Sheet: S3 rs12044778 LD Tissue-eQTL
Table S3: Tissue Specific eQTLs of GPR61 Loci
The LDexpress Tool from LDlink (https://ldlink.nih.gov/?tab=ldexpress; accessed 01/18/2024) was used to generate the effect of rs12044778 and linkage disequilbrium variants (R2 >0.8 EUR; ± 5Kb) in tissues functionally relevant to sleep, circadian and metabolic process.
	Query	RS ID	Position	R2	D'	Gene Symbol	Gencode ID	Tissue	Non-effect Allele Freq	Effect Allele Freq	Effect Size	P-value
	rs12044778	rs1434285	chr1:110080809	0.861433	1	AMIGO1	ENSG00000181754.6	Adipose - Subcutaneous	G=0.821	T=0.179	0.271878	4.27229e-09
	rs12044778	rs17575742	chr1:110083603	0.903884	1	AMIGO1	ENSG00000181754.6	Adipose - Subcutaneous	C=0.828	A=0.172	0.258519	1.68586e-07
	rs12044778	rs12044778	chr1:110084408	1	1	AMIGO1	ENSG00000181754.6	Adipose - Subcutaneous	G=0.842	A=0.158	0.251296	5.73714e-07
	rs12044778	rs12023963	chr1:110084827	0.851152	0.977159	AMIGO1	ENSG00000181754.6	Adipose - Subcutaneous	C=0.826	T=0.174	0.257408	4.35977e-08
	rs12044778	rs17575798	chr1:110086451	0.91023	1	AMIGO1	ENSG00000181754.6	Adipose - Subcutaneous	G=0.829	A=0.171	0.253004	3.37269e-07
	rs12044778	rs12045311	chr1:110087405	0.91023	1	AMIGO1	ENSG00000181754.6	Adipose - Subcutaneous	T=0.829	C=0.171	0.257079	2.07751e-07
	rs12044778	rs3737182	chr1:110091271	0.849795	0.969618	AMIGO1	ENSG00000181754.6	Adipose - Subcutaneous	C=0.828	T=0.172	0.256022	2.27198e-07
	rs12044778	rs12023950	chr1:110099858	0.809454	0.969361	AMIGO1	ENSG00000181754.6	Adipose - Subcutaneous	T=0.821	C=0.179	0.241036	8.07755e-07
	rs12044778	rs71577003	chr1:110101324	0.809454	0.969361	AMIGO1	ENSG00000181754.6	Adipose - Subcutaneous	TTTGCTCCTTATTAATAA=0.821	-=0.179	0.25073	2.82596e-07
	rs12044778	rs12046010	chr1:110104189	0.809454	0.969361	AMIGO1	ENSG00000181754.6	Adipose - Subcutaneous	A=0.821	C=0.179	0.25073	2.82596e-07
	rs12044778	rs71657105	chr1:110114122	0.80777	0.961793	AMIGO1	ENSG00000181754.6	Adipose - Subcutaneous	G=0.823	A=0.177	0.235557	1.53754e-06
	rs12044778	rs6663547	chr1:110114229	0.809454	0.969361	AMIGO1	ENSG00000181754.6	Adipose - Subcutaneous	T=0.821	G=0.179	0.25073	2.82596e-07
	rs12044778	rs12044778	chr1:110084408	1	1	AMIGO1	ENSG00000181754.6	Brain - Amygdala	G=0.842	A=0.158	0.264089	7.20754e-06
	rs12044778	rs1434285	chr1:110080809	0.861433	1	ATXN7L2	ENSG00000162650.16	Brain - Cerebellar Hemisphere	G=0.821	T=0.179	0.295347	3.5242e-05
	rs12044778	rs17575742	chr1:110083603	0.903884	1	ATXN7L2	ENSG00000162650.16	Brain - Cerebellar Hemisphere	C=0.828	A=0.172	0.315023	3.18415e-05
	rs12044778	rs12044778	chr1:110084408	1	1	ATXN7L2	ENSG00000162650.16	Brain - Cerebellar Hemisphere	G=0.842	A=0.158	0.342992	1.61094e-05
	rs12044778	rs12023963	chr1:110084827	0.851152	0.977159	ATXN7L2	ENSG00000162650.16	Brain - Cerebellar Hemisphere	C=0.826	T=0.174	0.288136	5.82012e-05
	rs12044778	rs17575798	chr1:110086451	0.91023	1	ATXN7L2	ENSG00000162650.16	Brain - Cerebellar Hemisphere	G=0.829	A=0.171	0.315023	3.18415e-05
	rs12044778	rs12045311	chr1:110087405	0.91023	1	ATXN7L2	ENSG00000162650.16	Brain - Cerebellar Hemisphere	T=0.829	C=0.171	0.315023	3.18415e-05
	rs12044778	rs1434285	chr1:110080809	0.861433	1	GNAI3	ENSG00000065135.10	Brain - Cerebellum	G=0.821	T=0.179	0.255945	3.44672e-05
	rs12044778	rs17575742	chr1:110083603	0.903884	1	GNAI3	ENSG00000065135.10	Brain - Cerebellum	C=0.828	A=0.172	0.25324	6.89317e-05
	rs12044778	rs12023963	chr1:110084827	0.851152	0.977159	GNAI3	ENSG00000065135.10	Brain - Cerebellum	C=0.826	T=0.174	0.254057	4.92357e-05
	rs12044778	rs17575798	chr1:110086451	0.91023	1	GNAI3	ENSG00000065135.10	Brain - Cerebellum	G=0.829	A=0.171	0.254538	6.62056e-05
	rs12044778	rs12045311	chr1:110087405	0.91023	1	GNAI3	ENSG00000065135.10	Brain - Cerebellum	T=0.829	C=0.171	0.254538	6.62056e-05
	rs12044778	rs3737182	chr1:110091271	0.849795	0.969618	GNAI3	ENSG00000065135.10	Brain - Cerebellum	C=0.828	T=0.172	0.268278	1.37066e-05
	rs12044778	rs12023950	chr1:110099858	0.809454	0.969361	GNAI3	ENSG00000065135.10	Brain - Cerebellum	T=0.821	C=0.179	0.258445	3.67601e-05
	rs12044778	rs71577003	chr1:110101324	0.809454	0.969361	GNAI3	ENSG00000065135.10	Brain - Cerebellum	TTTGCTCCTTATTAATAA=0.821	-=0.179	0.263131	1.93424e-05
	rs12044778	rs12046010	chr1:110104189	0.809454	0.969361	GNAI3	ENSG00000065135.10	Brain - Cerebellum	A=0.821	C=0.179	0.263131	1.93424e-05
	rs12044778	rs71657105	chr1:110114122	0.80777	0.961793	GNAI3	ENSG00000065135.10	Brain - Cerebellum	G=0.823	A=0.177	0.254747	5.45352e-05
	rs12044778	rs6663547	chr1:110114229	0.809454	0.969361	GNAI3	ENSG00000065135.10	Brain - Cerebellum	T=0.821	G=0.179	0.263131	1.93424e-05
	rs12044778	rs17575742	chr1:110083603	0.903884	1	AMIGO1	ENSG00000181754.6	Brain - Hypothalamus	C=0.828	A=0.172	0.153625	1.22291e-05
	rs12044778		chr1:110086451	0.91023	1	AMIGO1	ENSG00000181754.6	Brain - Hypothalamus	G=0.829	A=0.171	0.153625	1.22291e-05
	rs12044778	rs12045311	chr1:110087405	0.91023	1	AMIGO1	ENSG00000181754.6	Brain - Hypothalamus	T=0.829	C=0.171	0.153625	1.22291e-05
	rs12044778	rs1434285	chr1:110080809	0.861433	1	GPR61	ENSG00000156097.12	Nerve - Tibial	G=0.821	T=0.179	-0.308972	5.35365e-12
	rs12044778	rs17575742	chr1:110083603	0.903884	1	GPR61	ENSG00000156097.12	Nerve - Tibial	C=0.828	A=0.172	-0.317575	4.78929e-11
	rs12044778	rs12044778	chr1:110084408	1	1	GPR61	ENSG00000156097.12	Nerve - Tibial	G=0.842	A=0.158	-0.347861	1.65179e-12
	rs12044778	rs12023963	chr1:110084827	0.851152	0.977159	GPR61	ENSG00000156097.12	Nerve - Tibial	C=0.826	T=0.174	-0.310728	5.93682e-12
	rs12044778	rs17575798	chr1:110086451	0.91023	1	GPR61	ENSG00000156097.12	Nerve - Tibial	G=0.829	A=0.171	-0.314037	8.45065e-11
	rs12044778	rs12045311	chr1:110087405	0.91023	1	GPR61	ENSG00000156097.12	Nerve - Tibial	T=0.829	C=0.171	-0.317762	4.72792e-11
	rs12044778	rs3737182	chr1:110091271	0.849795	0.969618	GPR61	ENSG00000156097.12	Nerve - Tibial	C=0.828	T=0.172	-0.298132	4.12051e-10
	rs12044778	rs12023950	chr1:110099858	0.809454	0.969361	GPR61	ENSG00000156097.12	Nerve - Tibial	T=0.821	C=0.179	-0.296051	4.86557e-10
	rs12044778	rs71577003	chr1:110101324	0.809454	0.969361	GPR61	ENSG00000156097.12	Nerve - Tibial	TTTGCTCCTTATTAATAA=0.821	-=0.179	-0.294076	3.88769e-10
	rs12044778	rs12046010	chr1:110104189	0.809454	0.969361	GPR61	ENSG00000156097.12	Nerve - Tibial	A=0.821	C=0.179	-0.294076	3.88769e-10
	rs12044778	rs71657105	chr1:110114122	0.80777	0.961793	GPR61	ENSG00000156097.12	Nerve - Tibial	G=0.823	A=0.177	-0.285827	1.85301e-09
	rs12044778	rs6663547	chr1:110114229	0.809454	0.969361	GPR61	ENSG00000156097.12	Nerve - Tibial	T=0.821	G=0.179	-0.294076	3.88769e-10
	rs12044778	rs17575798	chr1:110086451	0.91023	1	ATXN7L2	ENSG00000162650.16	Pituitary	G=0.829	A=0.171	0.212061	5.41898e-05
	rs12044778	rs12045311	chr1:110087405	0.91023	1	ATXN7L2	ENSG00000162650.16	Pituitary	T=0.829	C=0.171	0.212061	5.41898e-05
	rs12044778	rs3737182	chr1:110091271	0.849795	0.969618	ATXN7L2	ENSG00000162650.16	Pituitary	C=0.828	T=0.172	0.206253	5.54601e-05
	rs12044778	rs12023950	chr1:110099858	0.809454	0.969361	ATXN7L2	ENSG00000162650.16	Pituitary	T=0.821	C=0.179	0.223194	1.95563e-05
	rs12044778	rs71577003	chr1:110101324	0.809454	0.969361	ATXN7L2	ENSG00000162650.16	Pituitary	TTTGCTCCTTATTAATAA=0.821	-=0.179	0.216222	2.24821e-05
	rs12044778	rs12046010	chr1:110104189	0.809454	0.969361	ATXN7L2	ENSG00000162650.16	Pituitary	A=0.821	C=0.179	0.216222	2.24821e-05
	rs12044778	rs6663547	chr1:110114229	0.809454	0.969361	ATXN7L2	ENSG00000162650.16	Pituitary	T=0.821	G=0.179	0.216222	2.24821e-05

### Sheet: S4 Coloc Tissues eQTL
Table S4. Colocalization of rs12044778 region with GTEx cis-eQTLs from Adipose and Brain Tissues.
Colocalization analyses for morningness chronotype GWAS, ease of waking up GWAS and GTEx cis-eQTL (v8) data were conducted using HyPrColoc (Hypothesis Prioritisation in Multi-Trait Colocalisation). 'Posterior P' (posterior probability of colocalization) assumes that a loci contains 1 causal variant whereas 'Regional P' assumes that a loci contains >1 causal variants. 'P by SNP' is the % contribut…
				Morningness Chronotype					Ease of Waking up
	GTEx Tissue	N	eQTL Gene	Posterior P	Regional P	Candidate SNP	LD (r2) rs12044778	P by SNP	Posterior P	Regional P	Candidate SNP	LD (r2) rs12044778	P by SNP
	Subcutaneous Adipose Tissue	663	AMIGO1	0.9991	1	rs1434285	0.861433	0.6645	0.9994	1	rs1434285	0.861433	0.85
	Cerebellum	241	GNAI3	0.9982	0.9987	rs6663547	0.809454	0.2053	0.9977	0.9984	rs1434285	0.861433	0.2582
	Cerebellar Hemisphere	175	ATNX7L2	0.9985	0.9987	rs17575798	0.91023	0.2858	0.9988	0.999	rs12044778	1	0.6503
	Hypothalamus	202	AMIGO1	0.9997	0.9998	rs17575798	0.91023	0.3843	0.9997	0.9998	rs12045311	0.91023	0.3604
	Pituitary Gland	283	ATNX7L2	0.9988	0.9991	rs6663547	0.809454	0.2246	0.9983	0.9987	rs12045311	0.91023	0.3953
	Nerve Tibial	619	GPR61	0.9992	1	rs12044778	1	0.4871	0.9999	1	rs12044778	1	0.8984
